# Multiomics Analyses Reveal Dynamic Bioenergetic Pathways and Functional Remodeling of the Heart During Intermittent Fasting

**DOI:** 10.1101/2021.03.04.433999

**Authors:** Thiruma V. Arumugam, Asfa Alli-Shaik, Elisa A. Liehn, Sharmelee Selvaraji, Luting Poh, Vismitha Rajeev, Yoonsuk Cho, Yongeun Cho, Jongho Kim, Joonki Kim, Hannah L. F. Swa, David Tan Zhi Hao, Chutima Ratttanasopa, David Yang-Wei Fann, David Castano Mayan, Gavin Yong-Quan Ng, Sang-Ha Baik, Karthik Mallilankaraman, Mathias Gelderblom, Grant R. Drummond, Christopher G. Sobey, Brian K. Kennedy, Roshni R. Singaraja, Mark P. Mattson, Dong-Gyu Jo, Jayantha Gunaratne

## Abstract

**Aims:** Intermittent fasting (IF) reduces cardiovascular risk factors in animals and humans, and can protect the heart against ischemic injury in models of myocardial infarction, but the underlying molecular mechanisms are unknown. To delineate molecular and cellular adaptations of the heart to IF, we carried out system-wide comprehensive analyses of proteome and phosphoproteome, complemented with transcriptome profiling, followed by functional analysis.

**Methods and results:** In order to understand molecular and cellular remodeling of the heart during IF, we employed advanced mass spectrometry for system-wide profiling of the proteome and phosphoproteome of heart tissues obtained from mice maintained for 6 months on either daily 12- or 16-hour fasting, every-other-day fasting or ad libitum control feeding regimens. We also performed transcriptome analyses using RNA sequencing to evaluate whether the observed molecular responses to IF occur at the transcriptional or post-transcriptional levels. IF regimens significantly affected pathways that regulate cyclic GMP signaling, lipid and amino acid metabolism, cell adhesion, cell death, and inflammation. Comparison of differentially expressed proteome and transcriptome upon IF showed the higher correlation of pathway alternation in short IF regimen but the inverse correlation of metabolic processes such as fatty acid oxidation and immune processes in longer IF regimens. In addition, functional echocardiographic analyses demonstrated that IF enhances stress-induced cardiac performance.

**Conclusion:** Our systematic multi-omics study elucidates a molecular framework for understanding how IF impacts the heart’s function and its vulnerability to injury and disease.

**Translational perspective:** Intermittent fasting is emerging as a desirable lifestyle adaptation to impact cardiovascular health through the modulation of molecular and cellular mechanisms, and by acting on disease risk factors. Evidence from numerous studies indicates that the fasting cycles are highly and consistently effective in protecting against cardiovascular diseases and improving cardiac health in animals and human. Using multi-omics, here we dissect distinct molecular adaptations of the heart to different intermittent fasting regimens. Our results unveil novel cardioprotective mechanisms and open up new avenues for innovative pharmacological approaches to prevent and treat cardiovascular diseases.
