## Supplementary Table 5 for "Multiomics Analyses Reveal Dynamic Bioenergetic Pathways and Functional Remodeling of the Heart During Intermittent Fasting"

### Sheet: a. IF12 vs AL
Table S5: Functional processes and pathways differentially enriched in proteome and transcriptome
a. Differential functional enrichment for IF12 vs AL groups
Transcriptome Score	Proteome Score	Type	P value	Benj. Hoch. FDR	Names
-0.606693	-0.0488119	KEGG name	8.15348e-13	2.20144e-10	Oxidative phosphorylation
-0.579878	-0.00409933	KEGG name	2.85039e-12	3.84802e-10	Parkinson's disease
0.162432	0.15189	GOBP name	1.22247e-11	9.9301e-08	signal transduction
0.116949	0.0870784	GOBP name	1.59233e-11	6.46723e-08	biological regulation
-0.499654	-0.0502049	KEGG name	6.37472e-11	5.73725e-09	Huntington's disease
0.117167	0.0756834	GOBP name	1.40668e-10	3.80881e-07	regulation of biological process
0.266399	0.241503	GOBP name	1.76363e-10	3.5815e-07	biological adhesion
0.116845	0.129696	GOBP name	2.21025e-10	3.59076e-07	cellular response to stimulus
-0.495584	-0.0243827	KEGG name	3.68984e-10	2.49064e-08	Alzheimer's disease
0.209593	0.197634	GOBP name	5.07607e-10	6.87216e-07	cell surface receptor linked signaling pathway
0.253642	0.244199	GOBP name	5.84821e-10	6.78643e-07	cell adhesion
0.107532	0.0767411	GOBP name	2.57134e-09	2.61088e-06	regulation of cellular process
0.313558	0.342093	KEGG name	4.55361e-09	2.45895e-07	Focal adhesion
0.0978645	0.102483	GOBP name	4.88182e-09	4.40612e-06	response to stimulus
-0.243404	-0.0905676	GOBP name	1.1781e-08	9.56969e-06	cellular ketone metabolic process
0.126947	0.0767593	GOBP name	2.61668e-08	1.9323e-05	developmental process
-0.109898	-0.0355295	GOBP name	4.84614e-08	3.28043e-05	metabolic process
0.485083	0.394887	KEGG name	5.67935e-08	2.55571e-06	ECM-receptor interaction
0.239991	0.235913	GOBP name	6.81098e-08	4.25581e-05	actin filament-based process
0.221203	0.151366	GOBP name	6.84041e-08	3.9689e-05	cytoskeleton organization
-0.234355	-0.0871714	GOBP name	7.15602e-08	3.87522e-05	carboxylic acid metabolic process
-0.234355	-0.0871714	GOBP name	7.15602e-08	3.63302e-05	oxoacid metabolic process
0.270918	0.190281	GOBP name	8.55882e-08	4.08961e-05	regulation of locomotion
-0.231612	-0.0845046	GOBP name	9.48547e-08	4.28058e-05	organic acid metabolic process
0.239127	0.242313	GOBP name	1.29632e-07	5.54211e-05	actin cytoskeleton organization
-0.156071	-0.04455	GOBP name	2.36825e-07	9.61863e-05	small molecule metabolic process
0.260448	0.189257	GOBP name	2.7684e-07	0.000107084	regulation of cellular component movement
0.196406	0.0979547	GOBP name	4.34714e-07	0.000160508	anatomical structure morphogenesis
-0.102201	-0.0290121	GOBP name	6.90588e-07	0.000243898	cellular metabolic process
-0.345838	0.00920759	GOBP name	7.44409e-07	0.000251952	translation
0.257982	0.180338	GOBP name	7.91783e-07	0.000257266	regulation of cell motility
0.222483	0.165976	GOBP name	8.31242e-07	0.000259699	locomotion
0.149034	0.0826531	GOBP name	1.00411e-06	0.000302088	cellular developmental process
0.166867	0.0990692	GOBP name	1.02536e-06	0.000297464	regulation of developmental process
0.26229	0.180777	GOBP name	1.06579e-06	0.000298531	regulation of cell migration
-0.311479	-0.0461227	GOBP name	1.14052e-06	0.000308815	cofactor metabolic process
0.135632	0.0922458	GOBP name	1.83594e-06	0.000481076	regulation of response to stimulus
0.147203	0.111409	GOBP name	2.63247e-06	0.000668236	regulation of signal transduction
0.136354	0.104437	GOBP name	2.63998e-06	0.000649834	regulation of multicellular organismal process
-0.293266	-0.0454553	GOBP name	3.14485e-06	0.000751342	oxidation-reduction process
0.238584	0.142531	GOBP name	5.30336e-06	0.00123083	cell projection organization
0.170933	0.132616	GOBP name	6.17529e-06	0.00139339	positive regulation of response to stimulus
0.117227	0.0977905	GOBP name	6.69861e-06	0.00147062	anatomical structure development
0.111621	0.00236024	GOBP name	8.10709e-06	0.001733	regulation of primary metabolic process
0.133861	0.110401	GOBP name	8.86388e-06	0.00184619	regulation of localization
0.179623	0.0943622	GOBP name	1.04819e-05	0.00212861	regulation of multicellular organismal development
0.16152	0.177453	GOBP name	1.18526e-05	0.00234826	positive regulation of signaling
-0.44465	-0.417227	KEGG name	1.33203e-05	0.000513781	Valine, leucine and isoleucine degradation
0.106071	0.0657158	GOBP name	1.48145e-05	0.0028652	negative regulation of biological process
0.0968676	0.0695835	GOBP name	1.55151e-05	0.00293091	positive regulation of biological process
0.390992	0.195927	GOBP name	1.61394e-05	0.00297956	extracellular matrix organization
0.390992	0.195927	GOBP name	1.61394e-05	0.00291335	extracellular structure organization
-0.250885	-0.0945302	GOBP name	1.6232e-05	0.00286636	cellular amino acid metabolic process
-0.512304	-0.323039	KEGG name	1.74819e-05	0.000590013	Proteasome
-0.314438	-0.0657342	GOBP name	1.78394e-05	0.00308318	coenzyme metabolic process
-0.329106	-0.25306	GOBP name	2.20745e-05	0.00373566	carboxylic acid catabolic process
-0.329106	-0.25306	GOBP name	2.20745e-05	0.00365942	organic acid catabolic process
0.17695	0.161256	GOBP name	2.53853e-05	0.0041241	positive regulation of signal transduction
0.0436821	0.132088	GOBP name	2.55487e-05	0.00406926	regulation of biological quality
0.158978	0.165503	GOBP name	2.72533e-05	0.00425728	positive regulation of cell communication
0.308489	0.318641	GOBP name	3.12678e-05	0.00479224	actin filament organization
0.20439	0.351951	GOBP name	3.59592e-05	0.0054092	G-protein coupled receptor protein signaling pathway
0.204473	0.174449	GOBP name	3.76026e-05	0.00555356	cell migration
0.267069	0.269642	GOBP name	4.00874e-05	0.00581482	chemotaxis
0.267069	0.269642	GOBP name	4.00874e-05	0.00571281	taxis
0.113703	0.0976411	GOBP name	4.54508e-05	0.00636547	regulation of signaling
0.239195	0.257509	GOBP name	4.68089e-05	0.00644455	positive regulation of locomotion
0.205494	0.151142	GOBP name	5.00067e-05	0.00677007	cell motility
0.303119	0.36467	KEGG name	5.46541e-05	0.00163962	Amoebiasis
-0.226507	0.0610086	GOBP name	5.68754e-05	0.00757375	cellular nitrogen compound biosynthetic process
0.0858958	0.0574667	GOBP name	5.70898e-05	0.00747968	cellular component organization
-0.349757	-0.0494851	GOBP name	5.79826e-05	0.00747607	cofactor biosynthetic process
0.0931834	0.0692757	GOBP name	6.35189e-05	0.00806193	positive regulation of cellular process
-0.157128	0.190999	GOBP name	6.65374e-05	0.00831512	ion transport
0.423211	0.423201	GOBP name	6.80676e-05	0.00837747	integrin-mediated signaling pathway
-0.261368	-0.153842	GOBP name	6.96579e-05	0.00844524	small molecule catabolic process
0.225517	0.259746	GOBP name	7.29576e-05	0.00871521	positive regulation of cellular component movement
0.100077	0.0636835	GOBP name	7.49349e-05	0.00882168	negative regulation of cellular process
0.113723	0.00326199	GOBP name	7.75538e-05	0.00899957	regulation of nitrogen compound metabolic process
0.114363	0.00457362	GOBP name	7.84564e-05	0.00897608	regulation of nucleobase-containing compound metabolic process
0.098421	0.0117874	GOBP name	8.52648e-05	0.00961953	regulation of cellular metabolic process
0.101134	0.016776	GOBP name	8.60712e-05	0.00957749	regulation of macromolecule metabolic process
0.0931022	0.0147644	GOBP name	9.20695e-05	0.0101065	regulation of metabolic process
0.109234	0.102245	GOBP name	9.36476e-05	0.0101427	regulation of cellular component organization
0.236725	0.256559	GOBP name	9.51851e-05	0.0101735	positive regulation of cell migration
-0.208507	-0.0980906	GOBP name	9.72688e-05	0.0102612	cellular amine metabolic process
-0.596151	0.0517451	GOBP name	0.000109151	0.0113671	purine nucleoside triphosphate biosynthetic process
0.0810447	0.0564004	GOBP name	0.0001095	0.0112591	cellular component organization or biogenesis
0.226571	0.252926	GOBP name	0.000115326	0.0117099	positive regulation of cell motility
0.175262	0.0877091	GOBP name	0.000128261	0.0128625	immune system process
-0.109326	-0.00391932	GOBP name	0.000139115	0.0137809	cellular biosynthetic process
0.200159	0.218181	GOBP name	0.000140421	0.0137427	positive regulation of intracellular protein kinase cascade
0.263842	0.688478	GOBP name	0.000141003	0.0136354	G-protein signaling, coupled to cyclic nucleotide second messenger
0.258799	0.651614	GOBP name	0.00014439	0.0137986	cAMP-mediated signaling
0.115999	0.100927	GOBP name	0.000146354	0.0138237	regulation of cell communication
0.219111	0.21759	GOBP name	0.000147945	0.0138133	enzyme linked receptor protein signaling pathway
0.396944	0.409417	KEGG name	0.000148006	0.00399617	Protein digestion and absorption
0.23513	0.0564972	GOBP name	0.000162701	0.0150184	defense response
-0.265677	0.0242081	GOBP name	0.000163198	0.014895	heterocycle biosynthetic process
-0.584083	0.0833233	GOBP name	0.000165674	0.014953	purine ribonucleoside triphosphate biosynthetic process
0.0758004	0.115031	GOBP name	0.000168983	0.015084	multicellular organismal process
0.125687	0.272033	GOBP name	0.000173263	0.015298	cell activation
0.091035	0.0492361	GOBP name	0.000186118	0.0162563	cellular component organization at cellular level
-0.105223	-0.00582541	GOBP name	0.000196658	0.0169942	biosynthetic process
0.167263	0.110866	GOBP name	0.000199611	0.0170678	cellular component movement
0.113741	-0.0246455	GOBP name	0.000200528	0.0169676	regulation of RNA metabolic process
-0.622633	0.0993793	GOBP name	0.000207286	0.0173586	ATP biosynthetic process
0.421162	0.646286	GOBP name	0.000208307	0.0172661	regulation of cyclase activity
0.288098	0.674891	GOBP name	0.000238077	0.0195344	G-protein signaling, coupled to cAMP nucleotide second messenger
0.159995	0.0709942	GOBP name	0.000256282	0.0208178	regulation of cell differentiation
0.0807227	0.132684	GOBP name	0.000258422	0.0207838	cellular response to chemical stimulus
-0.428983	-0.0790946	GOBP name	0.000272915	0.0217342	purine ribonucleotide biosynthetic process
0.304483	0.195532	GOBP name	0.000274088	0.0216157	cell morphogenesis
0.288607	0.734585	GOBP name	0.000296796	0.0231814	regulation of platelet activation
0.408274	0.653727	GOBP name	0.000319897	0.0247478	regulation of adenylate cyclase activity
-0.613885	-0.303319	GOBP name	0.000321659	0.0246494	mitochondrial respiratory chain complex assembly
0.0898819	0.127767	GOBP name	0.000356009	0.0270267	intracellular signal transduction
-0.286313	-0.0799068	GOBP name	0.000364057	0.0273818	generation of precursor metabolites and energy
0.0850383	0.0479956	GOBP name	0.000377763	0.028152	cellular component organization or biogenesis at cellular level
-0.301635	-0.273406	KEGG name	0.000379893	0.00932465	Peroxisome
0.108965	-0.0325705	GOBP name	0.000408771	0.0301859	regulation of transcription, DNA-dependent
0.279552	0.182731	GOBP name	0.000417523	0.0305544	angiogenesis
-0.258532	-0.0969476	GOBP name	0.000445521	0.0323122	mitochondrion organization
0.247633	0.161817	GOBP name	0.00044927	0.0322958	cell-cell adhesion
0.177244	0.218862	GOBP name	0.000449405	0.0320221	regulation of cell adhesion
0.098198	-0.0237345	GOBP name	0.000502523	0.0354956	regulation of cellular biosynthetic process
0.198001	0.098193	GOBP name	0.000527738	0.0369553	response to biotic stimulus
-0.528465	0.00615764	GOBP name	0.000562488	0.039052	electron transport chain
0.203957	0.0827027	GOBP name	0.000569518	0.039205	cellular component morphogenesis
0.0957579	-0.024848	GOBP name	0.000586401	0.040028	regulation of biosynthetic process
0.0942152	-0.0209721	GOBP name	0.000607379	0.0411145	regulation of gene expression
0.368339	0.560857	GOBP name	0.000653305	0.0438578	regulation of lyase activity
-0.429133	-0.419055	GOBP name	0.000662133	0.0440861	fatty acid beta-oxidation
-0.368565	-0.0629822	GOBP name	0.0006696	0.0442208	coenzyme biosynthetic process
0.16659	0.0784247	GOBP name	0.000672087	0.0440271	regulation of immune system process
0.162954	0.042916	GOBP name	0.000702677	0.0456628	positive regulation of gene expression
-0.610383	-0.24281	GOBP name	0.000708677	0.0456871	protein complex biogenesis
0.240791	0.320511	GOBP name	0.000718085	0.0459292	cell-substrate adhesion
0.41321	0.524248	GOBP name	0.000728229	0.0462141	regulation of cAMP biosynthetic process
0.102675	0.131628	GOBP name	0.000750393	0.0472515	cellular response to organic substance
0.458575	0.372324	GOBP name	0.000786349	0.0491347	regulation of cyclic nucleotide biosynthetic process
0.458575	0.372324	GOBP name	0.000786349	0.0487597	regulation of nucleotide biosynthetic process
-0.431288	-0.0277426	KEGG name	0.00097964	0.0220419	Cardiac muscle contraction
0.151269	0.292828	KEGG name	0.00162106	0.0336681	Chemokine signaling pathway
0.238056	0.541515	KEGG name	0.00182246	0.0351474	Hematopoietic cell lineage
0.128938	0.224146	KEGG name	0.0018994	0.0341892	Regulation of actin cytoskeleton

### Sheet: b. IF16 vs AL
b. Differential functional enrichment for IF16 vs AL groups
Transcriptome Score	Proteome Score	Type	P value	Benj. Hoch. FDR	Names
0.169301	0.273568	GOBP name	5.74114e-09	4.66353e-05	cell adhesion
0.173364	0.263966	GOBP name	8.4504e-09	3.43213e-05	biological adhesion
0.230312	0.411606	KEGG name	2.45554e-06	0.000662997	Ribosome
-0.390621	-0.0200321	KEGG name	4.43131e-06	0.000598226	Oxidative phosphorylation
0.166338	0.116886	GOBP name	6.4844e-06	0.0175576	cell surface receptor linked signaling pathway
0.0516988	0.0796514	GOBP name	6.85275e-06	0.0139162	biological regulation
-0.0421963	0.111869	GOBP name	8.07949e-06	0.0131259	establishment of localization
-0.0506189	0.108807	GOBP name	8.47657e-06	0.0114759	transport
0.0984746	0.109717	GOBP name	1.15346e-05	0.013385	regulation of response to stimulus
-0.31535	0.114982	GOBP name	1.17045e-05	0.0118844	protein folding
0.170796	0.289637	KEGG name	1.20781e-05	0.00108703	Focal adhesion
0.111882	0.119269	GOBP name	1.97431e-05	0.0178192	regulation of signal transduction
0.382083	0.287477	KEGG name	2.0277e-05	0.0013687	ECM-receptor interaction
0.393222	0.144722	GOBP name	2.25917e-05	0.0183512	extracellular matrix organization
0.393222	0.144722	GOBP name	2.25917e-05	0.0166829	extracellular structure organization
-0.0117038	-0.186475	GOBP name	2.41151e-05	0.0163239	cellular ketone metabolic process
-0.350278	-0.0486574	KEGG name	2.73963e-05	0.0014794	Parkinson's disease
0.228006	-0.284719	GOBP name	2.8191e-05	0.0176151	lipid catabolic process
-0.329503	-0.038769	KEGG name	3.25371e-05	0.00146417	Alzheimer's disease
0.0054537	-0.185874	GOBP name	3.38785e-05	0.0196568	carboxylic acid metabolic process
0.0054537	-0.185874	GOBP name	3.38785e-05	0.0183463	oxoacid metabolic process
0.0723159	0.0835165	GOBP name	3.81023e-05	0.0193441	cellular response to stimulus
0.156387	0.646477	GOBP name	4.01762e-05	0.0191971	positive regulation of ERK1 and ERK2 cascade
0.00701037	-0.182264	GOBP name	4.41247e-05	0.0199125	organic acid metabolic process
0.0488034	0.0714744	GOBP name	4.79437e-05	0.0204972	regulation of biological process
0.114512	0.129422	GOBP name	5.3327e-05	0.0216588	anatomical structure morphogenesis
0.101317	-0.350322	GOBP name	6.62991e-05	0.0256451	carboxylic acid catabolic process
0.101317	-0.350322	GOBP name	6.62991e-05	0.0244794	organic acid catabolic process
0.0272721	-0.284347	GOBP name	7.79943e-05	0.0275456	small molecule catabolic process
0.190492	0.44652	GOBP name	7.80499e-05	0.0264166	regulation of ERK1 and ERK2 cascade
0.118287	0.208174	GOBP name	8.53031e-05	0.0277167	regulation of cellular component movement
0.0695613	0.101238	GOBP name	0.000122627	0.0383114	signal transduction
0.10438	0.183392	GOBP name	0.000127705	0.0384204	positive regulation of signal transduction
0.101724	0.144672	GOBP name	0.00014667	0.04255	positive regulation of response to stimulus
-0.105441	0.47292	KEGG name	0.00014744	0.00568698	Pancreatic secretion
0.113869	0.211989	GOBP name	0.000151482	0.0424307	regulation of cell migration
0.107127	0.200113	GOBP name	0.000160992	0.0435914	regulation of locomotion
-0.154439	0.1841	GOBP name	0.000169444	0.0443999	ion transport
0.0967099	0.172997	GOBP name	0.000188699	0.0479	positive regulation of signaling
0.0838019	0.0488113	GOBP name	0.000196394	0.0483428	developmental process
0.112486	0.201593	GOBP name	0.00019835	0.0473881	regulation of cell motility
0.0854219	0.307554	GOBP name	0.000199469	0.0462939	positive regulation of cell migration
-0.281688	0.0133355	KEGG name	0.000224147	0.00756497	Huntington's disease
-0.29313	-0.401251	KEGG name	0.000313123	0.00939368	Proteasome
-0.113848	-0.463172	KEGG name	0.000379055	0.0102345	Valine, leucine and isoleucine degradation
-0.230752	0.122749	KEGG name	0.000683766	0.0167833	Protein processing in endoplasmic reticulum
0.353366	0.301798	KEGG name	0.00124853	0.028092	Protein digestion and absorption
-0.0157831	0.398091	KEGG name	0.00154474	0.0320831	Dilated cardiomyopathy
-0.0710511	0.304344	KEGG name	0.00156998	0.0302782	Chemokine signaling pathway
0.536315	-0.927307	KEGG name	0.00263282	0.0473907	Allograft rejection
0.536315	-0.927307	KEGG name	0.00263282	0.0444288	Autoimmune thyroid disease
0.536315	-0.927307	KEGG name	0.00263282	0.0418153	Graft-versus-host disease
0.250378	0.228608	KEGG name	0.00305942	0.0458913	Amoebiasis

### Sheet: c. EOD vs AL
c. Differential functional enrichment for EOD vs AL groups
Transcriptome Score	Proteome Score	Type	P value	Benj. Hoch. FDR	Names
0.126353	0.322249	GOBP name	3.88476e-10	3.15559e-06	biological adhesion
0.112248	0.328397	GOBP name	4.04441e-10	1.64264e-06	cell adhesion
0.156009	0.187467	GOBP name	1.5183e-07	0.000411105	cell surface receptor linked signaling pathway
0.177277	0.368423	KEGG name	1.74075e-07	4.70004e-05	Focal adhesion
0.0628958	0.0927791	GOBP name	2.37646e-07	0.000482599	biological regulation
-0.0558785	-0.219843	GOBP name	4.79202e-07	0.000778511	cellular ketone metabolic process
0.301483	0.4816	KEGG name	7.62611e-07	0.000102953	ECM-receptor interaction
0.0720508	0.113694	GOBP name	9.44488e-07	0.00127868	cellular response to stimulus
-0.0458882	-0.21775	GOBP name	1.11557e-06	0.00129454	carboxylic acid metabolic process
-0.0458882	-0.21775	GOBP name	1.11557e-06	0.00113272	oxoacid metabolic process
-0.0470914	-0.213721	GOBP name	1.55997e-06	0.00140796	organic acid metabolic process
0.0510021	0.0928431	GOBP name	1.66429e-06	0.0013519	regulation of cellular process
0.0592751	0.0830877	GOBP name	3.13202e-06	0.00231285	regulation of biological process
0.100565	0.0681447	GOBP name	5.87054e-06	0.00397387	developmental process
-0.0277263	-0.138029	GOBP name	6.22814e-06	0.00389163	small molecule metabolic process
0.10049	0.0925747	GOBP name	8.68609e-06	0.00503979	regulation of nucleobase-containing compound metabolic process
0.0685459	0.126668	GOBP name	1.02686e-05	0.00556081	signal transduction
0.104106	0.0496908	GOBP name	1.07193e-05	0.00544206	regulation of primary metabolic process
0.155615	0.109704	GOBP name	1.44901e-05	0.00692372	anatomical structure morphogenesis
0.0979149	0.219236	GOBP name	1.55168e-05	0.0070024	locomotion
0.0962768	0.0878149	GOBP name	2.00719e-05	0.00858128	regulation of nitrogen compound metabolic process
0.0809071	0.0889117	GOBP name	3.53614e-05	0.014362	negative regulation of biological process
0.116572	0.228874	GOBP name	3.68937e-05	0.0142708	regulation of cellular component movement
-0.284413	-0.238015	KEGG name	3.79311e-05	0.0034138	Oxidative phosphorylation
0.0847027	0.0884215	GOBP name	5.06562e-05	0.0187036	negative regulation of cellular process
0.20792	0.416989	KEGG name	6.18498e-05	0.00417486	Amoebiasis
-0.24982	-0.250473	KEGG name	6.69474e-05	0.00361516	Parkinson's disease
0.0967893	0.0449226	GOBP name	7.13572e-05	0.0252015	regulation of macromolecule metabolic process
0.344154	-0.398317	GOBP name	8.06969e-05	0.0273125	lipid oxidation
0.0695065	0.238898	GOBP name	8.77984e-05	0.0285275	cell migration
-0.166601	-0.287048	GOBP name	9.35801e-05	0.0292366	generation of precursor metabolites and energy
0.114415	0.0365976	GOBP name	9.93148e-05	0.029879	regulation of cellular biosynthetic process
-0.0897125	-0.211424	GOBP name	9.94688e-05	0.0288566	cellular amine metabolic process
0.102875	0.21528	GOBP name	0.000101178	0.0283404	regulation of locomotion
0.113796	0.0322697	GOBP name	0.00010679	0.0289153	regulation of biosynthetic process
0.0758687	-0.338625	GOBP name	0.000113924	0.0298518	carboxylic acid catabolic process
0.0758687	-0.338625	GOBP name	0.000113924	0.028919	organic acid catabolic process
0.350622	-0.487873	GOBP name	0.000127681	0.0314288	fatty acid beta-oxidation
0.0856709	0.053053	GOBP name	0.000129782	0.0310065	regulation of cellular metabolic process
-0.172912	-0.494032	KEGG name	0.000132095	0.0059443	Valine, leucine and isoleucine degradation
0.103817	0.217978	GOBP name	0.000135193	0.0313764	regulation of cell motility
-0.253725	-0.194804	KEGG name	0.000138466	0.00534083	Alzheimer's disease
-0.155033	-0.205076	GOBP name	0.000139529	0.0314832	cofactor metabolic process
0.0598065	0.0928444	GOBP name	0.000140483	0.0308418	positive regulation of cellular process
-0.0899485	-0.507644	KEGG name	0.000155321	0.00524209	Proteasome
-0.103491	-0.21379	GOBP name	0.000155552	0.0332512	cellular amino acid metabolic process
0.338858	-0.382222	GOBP name	0.00016491	0.0343479	fatty acid oxidation
0.100091	0.222127	GOBP name	0.000165498	0.0336085	regulation of cell migration
0.106654	0.29253	GOBP name	0.000173489	0.0343719	cell-cell adhesion
0.122597	0.19356	GOBP name	0.000185891	0.0359521	cell projection organization
0.310738	-0.380815	GOBP name	0.000188924	0.035689	monocarboxylic acid catabolic process
0.0697379	0.21771	GOBP name	0.000194269	0.0358648	cell motility
-0.0476591	0.0830716	GOBP name	0.000208969	0.0377212	establishment of localization
0.0910148	0.114035	GOBP name	0.000217196	0.038354	regulation of signal transduction
-0.559983	-0.437236	GOBP name	0.000230427	0.0398246	mitochondrial respiratory chain complex assembly
0.0316856	0.188322	GOBP name	0.000234543	0.0396916	cellular component movement
-0.0171587	-0.0754003	GOBP name	0.000235741	0.0390801	metabolic process
0.0794901	0.0453954	GOBP name	0.000250186	0.0406452	regulation of metabolic process
0.0348219	-0.127203	GOBP name	0.000250273	0.0398621	cellular catabolic process
-0.278205	-0.0934216	GOBP name	0.000266234	0.0415889	protein folding
0.148197	0.100254	GOBP name	0.000275315	0.0421959	regulation of transcription from RNA polymerase II promoter
0.103458	0.0666896	GOBP name	0.000286803	0.0431426	regulation of RNA metabolic process
-0.0334772	-0.262797	GOBP name	0.000290908	0.0429645	small molecule catabolic process
0.100858	0.0414309	GOBP name	0.000294351	0.0426966	regulation of gene expression
0.185783	0.0580156	GOBP name	0.000297789	0.0424375	negative regulation of RNA metabolic process
0.0648695	0.0761081	GOBP name	0.000312671	0.0437901	positive regulation of biological process
-0.049288	0.116702	GOBP name	0.000323377	0.0445219	establishment of localization in cell
0.0919543	0.152682	GOBP name	0.000329433	0.0445998	cytoskeleton organization
0.140217	0.0424595	GOBP name	0.000330045	0.0439501	negative regulation of metabolic process
0.175078	0.062585	GOBP name	0.000334294	0.0437979	negative regulation of nucleobase-containing compound metabolic process
-0.0525187	0.0768716	GOBP name	0.000335794	0.0432961	transport
0.290772	-0.380748	GOBP name	0.000340948	0.0432737	fatty acid catabolic process
0.0828852	0.117261	GOBP name	0.000344702	0.0430771	positive regulation of macromolecule metabolic process
0.174016	0.058605	GOBP name	0.00035194	0.0433153	negative regulation of nitrogen compound metabolic process
0.140576	0.0585496	GOBP name	0.000371326	0.0450191	negative regulation of macromolecule metabolic process
-0.0205257	-0.2225	GOBP name	0.000413787	0.0494293	oxidation-reduction process
-0.0660637	0.330592	KEGG name	0.000524572	0.0157372	Chemokine signaling pathway
0.0584694	-0.358974	KEGG name	0.000581473	0.0156998	Peroxisome
0.287577	0.403533	KEGG name	0.000806968	0.0198074	Protein digestion and absorption
0.764509	-0.776173	KEGG name	0.00145911	0.03283	Allograft rejection
0.764509	-0.776173	KEGG name	0.00145911	0.0303046	Autoimmune thyroid disease
0.764509	-0.776173	KEGG name	0.00145911	0.02814	Graft-versus-host disease
-0.174956	-0.182797	KEGG name	0.00184347	0.0331824	Huntington's disease
-0.120389	0.514198	KEGG name	0.00280705	0.047369	Hematopoietic cell lineage
0.183289	-0.378936	KEGG name	0.00297073	0.0471822	Fatty acid metabolism
0.0193494	0.33202	KEGG name	0.00311597	0.0467395	Axon guidance
0.080157	0.310355	KEGG name	0.00332195	0.0472067	Leukocyte transendothelial migration
