## Supplementary Table 6 for "Multiomics Analyses Reveal Dynamic Bioenergetic Pathways and Functional Remodeling of the Heart During Intermittent Fasting"

### Sheet: NetworkAnalysis
Table S6 : Node properties of time-resolved IF protein network
Name	AverageShortestPathLength	Betweenness Centrality	cl1.Status	Closeness Centrality	Clustering Coefficient	Eccentricity	EdgeCount	Indegree	IsSingleNode	Neighborhood Connectivity	Node Significance Status	Outdegree	PartnerOfMultiEdgedNodePairs	selected	SelfLoops	Stress
AAMDC	3.3244	0	Cluster	0.300806	0	6	1	0	FALSE	92	IF24	1	0	FALSE	0	0
EGFR	2.33065	0.153896	Cluster	0.429066	0.0412088	5	124	32	FALSE	18.3804	IF16	92	19	FALSE	0	116117
ABAT	2.80108	0.0187657	Overlap	0.357006	0.179894	5	44	18	FALSE	20.4643	IF16	26	15	FALSE	0	22124
ACO1	2.89516	0.0230435	Overlap	0.345404	0.1125	5	22	8	FALSE	23.25	IF16	14	6	FALSE	0	27314
ADSL	2.86022	0.00386959	Cluster	0.349624	0.205263	6	22	9	FALSE	30.1	IF24	13	2	FALSE	0	5457
AKR1B1	2.92473	0.0158119	Cluster	0.341912	0.0997984	6	41	12	FALSE	17.6875	IF12	29	8	FALSE	0	20964
ALDH4A1	3.01882	0.00540438	Overlap	0.331256	0.216374	5	30	15	FALSE	25.5263	IF16	15	9	FALSE	0	7527
ALDH7A1	2.74194	0.0138723	Overlap	0.364706	0.208333	5	36	17	FALSE	25.5417	IF16	19	12	FALSE	0	19606
BCAT2	3.00806	0.00845754	Overlap	0.33244	0.284314	5	30	14	FALSE	23.8333	IF24	16	12	FALSE	0	10756
CRK	3.2043	0.00570794	Cluster	0.312081	0.118182	6	14	6	FALSE	30	IF24	8	2	FALSE	0	4644
DSTN	3.12366	0.00420213	Cluster	0.320138	0.0888889	7	10	3	FALSE	25.7	IF24	7	0	FALSE	0	3926
EHHADH	3.34677	0.00197373	Overlap	0.298795	0.279167	6	26	15	FALSE	23.75	IF24	11	7	FALSE	0	2497
EPRS	2.90323	0.0272948	Cluster	0.344444	0.137631	6	55	29	FALSE	30.5238	IF12	26	9	FALSE	0	29675
GLUD1	3.37366	0.00335091	Overlap	0.296414	0.238095	6	20	12	FALSE	25.5333	IF12	8	5	FALSE	0	3558
GOT1	2.9328	0.0349961	Overlap	0.340972	0.145074	6	51	30	FALSE	23.2051	IF24	21	11	FALSE	0	38207
GPT	2.94892	0.00790212	Overlap	0.339107	0.28355	6	34	14	FALSE	25.8636	IF12	20	12	FALSE	0	13263
HIBADH	3.79839	5.287e-05	Overlap	0.26327	0.3	6	6	5	FALSE	30.2	IF24	1	1	FALSE	0	114
HSPE1	3.63978	0.00417566	Cluster	0.274742	0.0833333	7	12	8	FALSE	18	IF16	4	0	FALSE	0	3486
IMMT	4.11828	0.00056198	Cluster	0.24282	0.133333	7	11	8	FALSE	36.2	IF16	3	1	FALSE	0	527
KPNA2	4.5	0.0061882	Overlap	0.222222	0.0727273	8	14	8	FALSE	19.7273	IF24	6	3	FALSE	0	6250
LDHA	2.84677	0.0247413	Cluster	0.351275	0.0818815	6	58	22	FALSE	28.3333	IF24	36	12	FALSE	0	31008
NDUFA6	3.52419	0.00047502	Overlap	0.283753	0.4	6	11	5	FALSE	18.8333	IF24	6	5	FALSE	0	474
NME3	2.85753	0.0252923	Cluster	0.349953	0.131381	5	57	34	FALSE	20.9459	IF24	23	20	FALSE	0	34788
OGDHL	3.05914	0.00988671	Overlap	0.326889	0.301282	6	25	13	FALSE	24.6923	IF24	12	12	FALSE	0	9917
P4HA2	3.55645	0.00323196	Overlap	0.281179	0.464286	6	12	7	FALSE	17.25	IF24	5	4	FALSE	0	3594
PGM1	4.08602	0.0006547	Cluster	0.244737	0.189394	7	14	11	FALSE	25.4167	IF12	3	2	FALSE	0	1094
PKM	2.84677	0.0478572	Outlier	0.351275	0.0815313	6	83	53	FALSE	24.0678	IF24	30	19	FALSE	0	56521
QDPR	3.11022	0.00781649	Overlap	0.321521	0.0690476	6	24	8	FALSE	16.0952	IF24	16	3	FALSE	0	8099
ABHD5	3.40054	0.00363359	Overlap	0.294071	0.138889	6	10	1	FALSE	17.1111	IF12	9	1	FALSE	0	3979
ACSL1	2.85484	0.0260493	Overlap	0.350282	0.183974	6	61	28	FALSE	21.675	IF24	33	21	FALSE	0	39715
BCKDHA	3.33333	0.0229012	Overlap	0.3	0.21371	6	38	22	FALSE	19.0938	IF16	16	6	FALSE	0	27770
COQ8A	3.03763	0.00129107	Cluster	0.329204	0.15	5	5	2	FALSE	29.4	IF16	3	0	FALSE	0	940
DBT	3.32796	0.00571665	Overlap	0.300485	0.23545	6	32	19	FALSE	20.9286	IF24	13	4	FALSE	0	8583
MIEF1	0	0	Cluster	0	0.0833333	0	4	4	FALSE	17.5	IF24	0	0	FALSE	0	0
PLIN2	0	0	Cluster	0	0.05	0	8	8	FALSE	14.4	IF12	0	3	FALSE	0	0
PLPP1	3.60484	0.00015664	Cluster	0.277405	0.119048	6	7	1	FALSE	29.5714	IF24	6	0	FALSE	0	182
SCP2	2.9328	0.00505243	Overlap	0.340972	0.346154	5	47	24	FALSE	21	IF12	23	19	FALSE	0	6880
ZPR1	0	0	Cluster	0	0.0714286	0	7	7	FALSE	28	IF12	0	0	FALSE	0	0
ACAD8	3.74731	0.00132728	Overlap	0.266858	0.373626	6	16	11	FALSE	21.9286	IF24	5	2	FALSE	0	2122
ACADS	3.27957	0.00206925	Overlap	0.304918	0.393939	6	32	16	FALSE	20.7273	IF12	16	10	FALSE	0	3959
AUH	4.0457	0.00019856	Overlap	0.247176	0.309524	7	9	6	FALSE	18.5714	IF24	3	2	FALSE	0	323
ECHDC2	0	0	Overlap	0	0.416667	0	4	4	FALSE	15.75	IF12	0	0	FALSE	0	0
LDHD	3.33065	0.0019516	Overlap	0.300242	0.258333	6	20	12	FALSE	25.5625	IF24	8	4	FALSE	0	2365
ACADVL	2.85753	0.0103903	Overlap	0.349953	0.316667	6	28	15	FALSE	25.0952	IF16	13	7	FALSE	0	13677
ACOT2	2.82258	0.014758	Overlap	0.354286	0.326211	5	43	19	FALSE	21.4444	IF24	24	16	FALSE	0	16310
ACOT7	3.10484	0.00073897	Overlap	0.322078	0.390476	6	29	11	FALSE	22.8095	IF12	18	8	FALSE	0	1108
ACOX1	3.02419	0.00382146	Overlap	0.330667	0.312866	5	30	12	FALSE	22.0526	IF16	18	9	FALSE	0	6557
CRAT	2.95968	0.01805	Overlap	0.337875	0.316138	6	49	23	FALSE	27.3214	IF16	26	21	FALSE	0	23233
HMGCS2	3.13172	0.00363824	Overlap	0.319313	0.383041	6	23	7	FALSE	24.6842	IF12	16	4	FALSE	0	5488
IVD	3.69086	0.00198639	Overlap	0.27094	0.291667	6	10	5	FALSE	22.6667	IF16	5	1	FALSE	0	4694
MECR	3.16129	0.00336596	Overlap	0.316327	0.285714	6	23	13	FALSE	25.9286	IF24	10	9	FALSE	0	4878
MYO5B	3.33871	0.0060163	Overlap	0.299517	0.300654	6	25	16	FALSE	22.2778	IF24	9	7	FALSE	0	7236
PCCA	3.46774	0.00198361	Overlap	0.288372	0.316176	6	21	11	FALSE	27.0588	IF16	10	2	FALSE	0	2685
PCCB	3.57796	0.00051604	Overlap	0.279489	0.428571	6	19	13	FALSE	29.0667	IF16	6	2	FALSE	0	1017
CPT2	2.6586	0.0217543	Overlap	0.376138	0.335145	5	38	17	FALSE	25.0833	IF12	21	14	FALSE	0	21079
DBI	3.34677	0.00070292	Overlap	0.298795	0.305556	6	12	6	FALSE	24.1111	IF12	6	3	FALSE	0	1042
DHRS4	3.10753	0.00409929	Overlap	0.321799	0.152381	6	20	8	FALSE	20.2	IF16	12	5	FALSE	0	5146
EFTUD2	2.53226	0.0590374	Cluster	0.394904	0.0386333	6	112	23	FALSE	17.4804	IF24	89	10	FALSE	0	53821
METAP2	3.34946	0.0100482	Overlap	0.298555	0.141667	7	16	6	FALSE	30.0625	IF24	10	0	FALSE	0	8370
MPST	3.42742	0.0007514	Cluster	0.291765	0.355556	6	12	3	FALSE	27.9	IF16	9	2	FALSE	0	719
ALAD	2.91667	0.0230514	Cluster	0.342857	0.0316205	5	24	2	FALSE	13.9565	IF16	22	1	FALSE	0	21598
ALDH9A1	3.00269	0.00587315	Overlap	0.333035	0.160819	5	30	16	FALSE	19.8947	IF24	14	11	FALSE	0	9462
ISYNA1	4.83602	0.00046159	Overlap	0.206782	0.266667	7	7	6	FALSE	21	IF24	1	1	FALSE	0	480
LGALS1	4.05645	0.00012846	Cluster	0.246521	0.309524	7	7	4	FALSE	53.7143	IF12	3	0	FALSE	0	377
PXN	3.8414	0.0155581	Cluster	0.260322	0.0727513	7	34	27	FALSE	23.7143	IF24	7	5	FALSE	0	13769
ACOT11	3.84718	0	Cluster	0.25993	0	7	1	0	FALSE	40	IF12	1	0	FALSE	0	0
ACOT1	3.14477	0	Overlap	0.317988	0.566667	6	6	0	FALSE	30.1667	IF24	6	0	FALSE	0	0
AIFM1	2.59409	0.011912	Cluster	0.385492	0.0542328	6	28	2	FALSE	21.7857	IF12	26	0	FALSE	0	11214
AKR1B10	2.8871	0.00286407	Overlap	0.346369	0.117725	5	35	7	FALSE	17.25	IF12	28	7	FALSE	0	3402
ALAS1	2.81183	0.00974656	Overlap	0.355641	0.357895	5	26	7	FALSE	21.95	IF12	19	6	FALSE	0	7652
ALDOB	3.25806	0.00041099	Overlap	0.306931	0.554545	6	20	9	FALSE	24.1818	IF24	11	9	FALSE	0	953
HSD17B4	2.88978	0.017486	Overlap	0.346047	0.116402	5	41	19	FALSE	27.8571	IF12	22	10	FALSE	0	18389
MCCC1	3.05645	0.00625315	Overlap	0.327177	0.27208	6	38	15	FALSE	22.3333	IF16	23	9	FALSE	0	8062
MCCC2	3.07527	0.00419299	Overlap	0.325175	0.3	6	37	17	FALSE	23.7692	IF16	20	9	FALSE	0	6021
PDHA2	3.67742	0.00245424	Overlap	0.27193	0.356618	6	22	19	FALSE	24.8824	IF12	3	5	FALSE	0	2433
SLC25A5	3.88978	0.0126299	Outlier	0.257084	0.115942	7	27	22	FALSE	29.125	IF16	5	2	FALSE	0	13296
ECH1	2.89785	0.0101695	Cluster	0.345083	0.0643275	6	20	9	FALSE	24.2105	IF12	11	1	FALSE	0	9508
GRHPR	3.32796	0.00145903	Cluster	0.300485	0.104762	6	17	7	FALSE	18.6	IF24	10	1	FALSE	0	1493
HNRNPF	3.64247	0.00432046	Cluster	0.274539	0.153333	7	28	11	FALSE	33.72	IF24	17	3	FALSE	0	4040
AK4	3.17742	0.00390053	Cluster	0.314721	0.333333	6	6	3	FALSE	57.75	IF16	3	2	FALSE	0	3090
NUDT12	3.19892	0.00124643	Overlap	0.312605	0.163636	6	13	7	FALSE	29.7273	IF16	6	2	FALSE	0	1692
PFKL	3.23118	0.00606607	Overlap	0.309484	0.252381	6	35	20	FALSE	32.1905	IF12	15	11	FALSE	0	10555
PFKM	3.2957	0.0044623	Overlap	0.303426	0.297386	6	31	20	FALSE	32.2222	IF12	11	10	FALSE	0	8686
PRKAB2	3.23387	0.00845412	Cluster	0.309227	0.145299	6	30	16	FALSE	24.2593	IF16	14	3	FALSE	0	9387
PRKAG1	3.44086	0.00326748	Cluster	0.290625	0.203333	6	29	18	FALSE	35.2	IF24	11	4	FALSE	0	4149
PYGB	3.26344	0.0243123	Cluster	0.306425	0.084898	6	52	40	FALSE	19.32	IF12	12	2	FALSE	0	32836
PYGM	3.2957	0.0224847	Cluster	0.303426	0.0883441	6	51	42	FALSE	18.9787	IF12	9	4	FALSE	0	32820
ACTR1B	3.82306	0	Overlap	0.261571	0	6	6	0	FALSE	8.5	IF16	6	0	FALSE	0	0
GPS2	5.05376	0.00041014	Overlap	0.197872	0	8	6	3	FALSE	22.1667	IF12	3	0	FALSE	0	350
MYO18B	4.73387	6.033e-05	Overlap	0.211244	0	8	3	2	FALSE	10	IF24	1	0	FALSE	0	48
MYO1C	4.92204	0.00302464	Cluster	0.203168	0.0576923	8	13	7	FALSE	22.0769	IF16	6	0	FALSE	0	3509
PACSIN3	3.23118	0.0012483	Cluster	0.309484	0.214286	6	9	6	FALSE	48.7143	IF24	3	2	FALSE	0	1079
RIC8A	5.92204	1.293e-05	Cluster	0.168861	0.0833333	9	4	3	FALSE	33.25	IF24	1	0	FALSE	0	16
ACTR3B	5.82842	0	Cluster	0.171573	0.333333	9	3	0	FALSE	26	IF24	3	0	FALSE	0	0
ARPC5L	5.92742	0	Outlier	0.168707	0.333333	9	3	2	FALSE	33.6667	IF12	1	0	FALSE	0	0
TWF2	5.70968	0.00165085	Cluster	0.175141	0.128205	9	13	10	FALSE	34.1538	IF24	3	0	FALSE	0	2676
XPO1	4.93548	0.0479236	Outlier	0.202614	0.0409836	8	68	64	FALSE	17.2742	IF24	4	3	FALSE	0	37072
ACYP2	3.85791	0	Cluster	0.259208	0.333333	6	4	0	FALSE	39.5	IF24	4	0	FALSE	0	0
MTHFD1	3.0672	0.027049	Cluster	0.32603	0.0833333	6	46	30	FALSE	25.4	IF16	16	5	FALSE	0	32569
UPP1	0	0	Cluster	0	0.0833333	0	21	21	FALSE	19.2381	IF12	0	0	FALSE	0	0
ADPRM	3.43432	0	Cluster	0.291179	0.190476	6	7	0	FALSE	36.7143	IF24	7	0	FALSE	0	0
DARS	2.73925	0.0111389	Cluster	0.365064	0.180444	6	42	19	FALSE	30.3438	IF16	23	6	FALSE	0	14918
USP47	5.92204	1.394e-05	Cluster	0.168861	0.0277778	9	9	8	FALSE	17.4444	IF16	1	0	FALSE	0	8
XPNPEP1	0	0	Overlap	0	0.178571	0	8	8	FALSE	23.625	IF16	0	0	FALSE	0	0
YWHAZ	3.94086	0.084608	Overlap	0.253752	0.0946089	7	54	53	FALSE	27.8182	IF24	1	7	FALSE	0	66917
AGL	2.98925	0.0100932	Cluster	0.334532	0.204762	6	22	8	FALSE	26.9333	IF24	14	7	FALSE	0	13420
ABCC8	0	0	Cluster	0	0	0	1	1	FALSE	15	IF24	0	0	FALSE	0	0
CUL2	2.98118	0.0157657	Cluster	0.335437	0.0789779	6	57	29	FALSE	21.2143	IF16	28	14	FALSE	0	18220
CUL5	2.82796	0.0189162	Cluster	0.353612	0.106686	6	45	24	FALSE	23.3947	IF12	21	5	FALSE	0	20816
GALM	3.61559	0.00061704	Cluster	0.27658	0.52381	7	12	7	FALSE	19.1429	IF16	5	5	FALSE	0	599
HK1	3.17742	0.00920734	Cluster	0.314721	0.168333	6	35	15	FALSE	26.48	IF12	20	9	FALSE	0	12362
HK2	3.16129	0.0208102	Cluster	0.316327	0.16	6	34	14	FALSE	24	IF12	20	8	FALSE	0	22837
MGAM	3.61559	0	Cluster	0.27658	1	7	10	5	FALSE	20.8	IF16	5	5	FALSE	0	0
NAXD	3.65054	0.00013446	Outlier	0.273932	0.339286	6	8	2	FALSE	30.125	IF16	6	0	FALSE	0	155
AHCY	2.37931	0	Outlier	0.42029	0.104592	5	49	0	FALSE	24.4286	IF16	49	0	FALSE	0	0
AIMP1	2.90054	0.00569098	Cluster	0.344764	0.179894	6	33	6	FALSE	31.4643	IF24	27	5	FALSE	0	7571
AIMP2	2.86022	0.011402	Cluster	0.349624	0.195385	6	31	8	FALSE	33.1923	IF24	23	5	FALSE	0	11991
APOE	3.18817	0.0129625	Cluster	0.313659	0.168831	6	32	16	FALSE	24.3182	IF16	16	6	FALSE	0	9453
ATP6V0D1	3.16935	0.0120356	Outlier	0.315522	0.124183	6	22	4	FALSE	34.8333	IF24	18	3	FALSE	0	13962
CALCOCO1	4.03753	1.255e-05	Outlier	0.247676	0.166667	7	9	1	FALSE	35	IF24	8	0	FALSE	0	7
CAPRIN1	2.88204	1.729e-05	Cluster	0.346977	0.25	6	13	1	FALSE	48.1667	IF24	12	1	FALSE	0	13
COPS3	3.06971	4.974e-05	Cluster	0.325764	0.215686	6	24	3	FALSE	30.7778	IF24	21	6	FALSE	0	37
CSNK2A1	2.58333	0.0373374	Overlap	0.387097	0.09375	5	47	12	FALSE	27.6061	IF16	35	7	FALSE	0	26916
DNM1L	2.9543	0.0106824	Overlap	0.33849	0.0757576	6	25	9	FALSE	27.3182	IF12	16	3	FALSE	0	8869
EEF1A2	3.16129	0.00287816	Overlap	0.316327	0.121212	7	12	4	FALSE	33.25	IF12	8	0	FALSE	0	3673
FBXO6	2.82796	0.0212478	Outlier	0.353612	0.074359	6	43	14	FALSE	24.55	IF16	29	3	FALSE	0	18566
GIPC1	3.76344	0.00428175	Cluster	0.265714	0.141026	7	13	5	FALSE	28.4615	IF12	8	0	FALSE	0	4015
GNB1	2.98118	0.00417307	Overlap	0.335437	0.21345	6	24	7	FALSE	34.1053	IF24	17	5	FALSE	0	6320
GNB2	3.3172	0.00462497	Overlap	0.301459	0.185714	6	22	10	FALSE	30.7143	IF24	12	1	FALSE	0	6015
HDLBP	3.94086	0.00087116	Outlier	0.253752	0.17033	7	14	4	FALSE	34	IF16	10	0	FALSE	0	817
HSDL2	4.13441	0.0001074	Outlier	0.241873	0.319444	7	9	5	FALSE	49.8889	IF16	4	0	FALSE	0	143
KPNB1	3.5914	0.0108236	Overlap	0.278443	0.0892308	7	30	17	FALSE	30.5	IF24	13	2	FALSE	0	9808
LIMCH1	4.12903	0.0001556	Outlier	0.242188	0.25	7	8	3	FALSE	44.375	IF16	5	0	FALSE	0	121
MAP4	3.76344	0.00247081	Cluster	0.265714	0.1625	7	16	8	FALSE	40.5625	IF24	8	0	FALSE	0	2925
MVP	4.02957	0.00098157	Cluster	0.248165	0.236111	7	9	2	FALSE	39.4444	IF16	7	0	FALSE	0	1194
OGT	3.54301	0.00080741	Outlier	0.282246	0.179487	6	13	6	FALSE	39.1538	IF16	7	0	FALSE	0	1197
OLA1	4.07258	0.000101	Outlier	0.245545	0.277778	7	9	3	FALSE	48.2222	IF16	6	0	FALSE	0	68
PDLIM1	4.13441	0.00027297	Cluster	0.241873	0.178571	7	8	4	FALSE	38.375	IF16	4	0	FALSE	0	384
PON2	3.01613	0.0165589	Outlier	0.331551	0.0869565	6	25	6	FALSE	27.4783	IF16	19	2	FALSE	0	12290
PSMD11	3.20699	0.00176906	Cluster	0.311819	0.244565	6	32	16	FALSE	28.8333	IF16	16	8	FALSE	0	1692
PSMD13	3.21237	0.00505529	Cluster	0.311297	0.246377	6	32	18	FALSE	31.9583	IF16	14	8	FALSE	0	4677
QARS	3.22043	0.00489679	Cluster	0.310518	0.200855	6	34	20	FALSE	32.1481	IF24	14	5	FALSE	0	6548
SPTAN1	4.01882	0.0080155	Outlier	0.248829	0.0903955	7	62	48	FALSE	24.5667	IF24	14	2	FALSE	0	10509
SPTBN1	4.02688	0.00534226	Outlier	0.248331	0.102857	7	53	43	FALSE	23.92	IF24	10	2	FALSE	0	8012
SQSTM1	3.1586	0.0512166	Outlier	0.316596	0.0834846	6	62	49	FALSE	22.5172	IF24	13	2	FALSE	0	40518
STOML2	4.1586	0.00329005	Outlier	0.240465	0.105051	7	45	37	FALSE	22.7778	IF24	8	0	FALSE	0	4936
TBCE	0	0	Outlier	0	0	0	1	1	FALSE	49	IF16	0	0	FALSE	0	0
TCOF1	5.92473	0.00017731	Cluster	0.168784	0.163399	9	18	17	FALSE	39.6111	IF24	1	0	FALSE	0	167
TIMM50	4.9328	0.00222478	Cluster	0.202725	0.186813	8	14	13	FALSE	42.5714	IF16	1	0	FALSE	0	1691
TJP1	5.91398	0.0004055	Cluster	0.169091	0.161765	9	18	16	FALSE	38.9412	IF16	2	1	FALSE	0	468
TNRC6B	5.49731	0.00114249	Overlap	0.181907	0.261905	9	8	7	FALSE	45	IF24	1	1	FALSE	0	932
TRIM28	4.9328	0.00264708	Cluster	0.202725	0.186813	8	15	14	FALSE	44.6429	IF24	1	1	FALSE	0	2080
VPS26A	4.80914	0.00481096	Cluster	0.207937	0.113971	7	20	13	FALSE	22	IF12	7	3	FALSE	0	7883
AHSG	2.91421	0	Cluster	0.343146	0.269231	6	13	0	FALSE	24.1538	IF16	13	0	FALSE	0	0
AKT1	2.66935	0.0502861	Overlap	0.374622	0.0536585	6	79	36	FALSE	19.0244	IF12	43	19	FALSE	0	46186
APOA1	3.57258	0.0144207	Cluster	0.27991	0.22381	6	25	6	FALSE	13.8	IF24	19	5	FALSE	0	10310
APOA4	3.99194	5.99e-06	Cluster	0.250505	0.477778	7	14	3	FALSE	12.9	IF24	11	4	FALSE	0	6
APOC1	3.64785	0.00217136	Cluster	0.274134	0.372727	6	11	3	FALSE	12.4545	IF16	8	0	FALSE	0	1580
APOC2	4.02151	2.172e-05	Cluster	0.248663	0.477778	7	14	6	FALSE	12.9	IF24	8	4	FALSE	0	18
APOC3	3.62366	0.0008061	Cluster	0.275964	0.409091	6	16	8	FALSE	13.5455	IF24	8	4	FALSE	0	894
CDC42	2.94355	0.109902	Overlap	0.339726	0.0539683	6	50	12	FALSE	14.7778	IF16	38	12	FALSE	0	87452
CST3	1.33333	0	Cluster	0.75	0.527778	2	9	7	FALSE	12.8889	IF24	2	0	FALSE	0	0
LDB3	1	0.00184651	Cluster	1	0.433333	1	10	8	FALSE	11.7	IF24	2	0	FALSE	0	1631
PSMA3	3.15054	0.0211901	Cluster	0.317406	0.163826	6	43	15	FALSE	28.5152	IF16	28	10	FALSE	0	20314
TTR	0	0	Overlap	0	0.258242	0	16	16	FALSE	12.6429	IF16	0	2	FALSE	0	0
APOOL	3.80645	3.42e-06	Cluster	0.262712	0.166667	7	5	1	FALSE	25.5	IF24	4	1	FALSE	0	2
ARL3	4.92473	0	Overlap	0.203057	0.5	8	2	1	FALSE	36	IF16	1	0	FALSE	0	0
COA7	4.28226	6.54e-06	Cluster	0.233522	0	7	2	1	FALSE	18	IF24	1	0	FALSE	0	7
HTRA2	5.89785	0.00060098	Cluster	0.169553	0.0357143	9	9	7	FALSE	18.75	IF16	2	1	FALSE	0	401
MAVS	3.78226	0.00219569	Cluster	0.264392	0.0666667	7	6	2	FALSE	17	IF16	4	0	FALSE	0	2929
OPA1	1	0.00184651	Cluster	1	0.119048	1	7	6	FALSE	35.8571	IF16	1	0	FALSE	0	1048
PGAM5	1	4.933e-05	Cluster	1	0.25	1	4	3	FALSE	41	IF16	1	0	FALSE	0	52
SPART	0	0	Overlap	0	0	0	3	3	FALSE	20.3333	IF16	0	0	FALSE	0	0
THAP4	0	0	Cluster	0	0	0	1	1	FALSE	28	IF24	0	0	FALSE	0	0
TMEM126B	0	0	Outlier	0	0	0	3	3	FALSE	25	IF16	0	0	FALSE	0	0
TST	4.33065	0.00383967	Cluster	0.230912	0	7	6	5	FALSE	14.8	IF12	1	1	FALSE	0	4709
VDAC1	3.30376	0.0308385	Outlier	0.302685	0.0994318	6	35	32	FALSE	27.7879	IF12	3	2	FALSE	0	24309
EIF4A2	4.09409	0.000134	Cluster	0.244255	0.214286	7	10	4	FALSE	21.125	IF24	6	2	FALSE	0	141
MARS	3.14247	0.00554449	Cluster	0.318221	0.216923	6	33	19	FALSE	32.7692	IF24	14	5	FALSE	0	9242
OPTN	4.07258	0.00214432	Cluster	0.245545	0.0357143	7	9	4	FALSE	19.75	IF16	5	1	FALSE	0	1799
PSMA7	3.26613	0.00457572	Cluster	0.306173	0.249012	7	32	10	FALSE	29.6522	IF16	22	9	FALSE	0	4531
RPL21	4.58065	0.00178156	Cluster	0.21831	0.204762	8	26	10	FALSE	26.8571	IF16	16	5	FALSE	0	3561
RPL27A	4.63441	0.00136771	Cluster	0.215777	0.19697	8	26	13	FALSE	24.1818	IF16	13	4	FALSE	0	2906
TARSL2	0	0	Cluster	0	0.333333	0	3	3	FALSE	27	IF16	0	0	FALSE	0	0
TSNAX	0	0	Cluster	0	0.0416667	0	9	9	FALSE	22.5556	IF16	0	0	FALSE	0	0
VARS	3.14247	0.00139563	Cluster	0.318221	0.25731	6	19	9	FALSE	39.5263	IF24	10	0	FALSE	0	2745
BCAS2	3.26613	0.00557725	Overlap	0.306173	0.391026	7	14	1	FALSE	24.6154	IF24	13	1	FALSE	0	4698
GYS1	3.5672	0.00043609	Outlier	0.280332	0.236111	6	9	6	FALSE	36.8889	IF16	3	0	FALSE	0	921
PSME1	3.32796	0.00060112	Cluster	0.300485	0.327485	7	26	15	FALSE	26.6842	IF16	11	7	FALSE	0	725
VPS35	1	0.00012511	Cluster	1	0.154545	1	15	14	FALSE	19.0909	IF12	1	4	FALSE	0	250
AKR1E2	0	0	Cluster	0	1	0	3	3	FALSE	25	IF16	0	0	FALSE	0	0
ALDH1L2	0	0	Cluster	0	0.233333	0	6	6	FALSE	28.6667	IF12	0	0	FALSE	0	0
ART1	4.34946	0.00023429	Cluster	0.229913	0.1	7	5	4	FALSE	28	IF24	1	0	FALSE	0	460
CBR1	2.81183	0.00361598	Cluster	0.355641	0.128788	6	13	4	FALSE	34.8333	IF16	9	1	FALSE	0	4464
HSD17B11	4.6371	0.00027264	Outlier	0.215652	0.190476	8	7	6	FALSE	27.8571	IF24	1	0	FALSE	0	342
PARP3	4.34946	0.00023429	Cluster	0.229913	0.1	7	5	4	FALSE	28	IF16	1	0	FALSE	0	460
ENO2	3.4543	0.00209047	Cluster	0.289494	0.163636	6	14	8	FALSE	27.1818	IF24	6	3	FALSE	0	2215
MAPK9	3.56183	0.00181287	Overlap	0.280755	0.19697	7	19	13	FALSE	33	IF24	6	5	FALSE	0	2748
ALG2	4.1129	0.00277866	Outlier	0.243137	0	7	3	2	FALSE	28	IF24	1	0	FALSE	0	4338
CAMK2D	2.96774	0.0102874	Cluster	0.336957	0.110672	6	31	7	FALSE	20.6522	IF16	24	4	FALSE	0	9933
DIABLO	3.72849	0.00716862	Cluster	0.268205	0.0535714	6	9	4	FALSE	14	IF12	5	1	FALSE	0	5159
LNPEP	3.64516	0.00426771	Cluster	0.274336	0.254167	7	17	14	FALSE	24.625	IF16	3	1	FALSE	0	4093
MTOR	3.19355	0.00937678	Overlap	0.313131	0.169591	6	30	16	FALSE	32.2105	IF24	14	5	FALSE	0	10652
NEDD4	4.07258	0.00200832	Cluster	0.245545	0.166667	7	10	7	FALSE	34.2	IF16	3	0	FALSE	0	1245
PCK2	3.61022	0.00215967	Cluster	0.276992	0.25	6	11	7	FALSE	27.5	IF24	4	3	FALSE	0	2058
PFKFB1	3.66667	0.0003309	Cluster	0.272727	0.345455	6	13	5	FALSE	28.1818	IF24	8	2	FALSE	0	584
PFKFB2	3.58871	0.000815	Cluster	0.278652	0.225275	6	18	9	FALSE	27	IF24	9	3	FALSE	0	1017
PLCG1	3.21237	0.00366839	Overlap	0.311297	0.209524	6	26	19	FALSE	24.0667	IF16	7	5	FALSE	0	3070
PSMB4	3.30108	0.00200376	Cluster	0.302932	0.382353	7	27	9	FALSE	24.5882	IF16	18	10	FALSE	0	1239
PTGDS	3.73656	0.00770099	Cluster	0.267626	0.111111	7	9	5	FALSE	31.4444	IF12	4	0	FALSE	0	5345
S100A13	0	0	Outlier	0	0	0	2	2	FALSE	32	IF24	0	0	FALSE	0	0
APCS	5.69892	0.00239639	Outlier	0.175472	0	9	4	2	FALSE	14.75	IF16	2	0	FALSE	0	2826
CAMK2G	2.85215	0.00572948	Cluster	0.350613	0.144737	6	26	8	FALSE	23.8	IF12	18	3	FALSE	0	5078
DGUOK	3.55108	0.00197895	Overlap	0.281605	0	6	5	1	FALSE	17.4	IF16	4	0	FALSE	0	1817
FNBP1L	3.2957	0.00403252	Cluster	0.303426	0.125	6	10	6	FALSE	37.375	IF24	4	2	FALSE	0	2492
FNTA	4.15054	4.335e-05	Cluster	0.240933	0	7	2	1	FALSE	24	IF16	1	0	FALSE	0	28
GC	5.57796	3.439e-05	Outlier	0.179277	0	9	2	1	FALSE	18	IF24	1	0	FALSE	0	26
GSTA4	0	0	Cluster	0	0	0	1	1	FALSE	23	IF12	0	0	FALSE	0	0
LRRFIP2	0	0	Cluster	0	0	0	1	1	FALSE	23	IF24	0	0	FALSE	0	0
ORM2	0	0	Cluster	0	0	0	3	3	FALSE	13.6667	IF16	0	0	FALSE	0	0
RBM26	4.74731	3.155e-05	Outlier	0.210646	0.1	8	5	2	FALSE	49.6	IF24	3	0	FALSE	0	53
TRAPPC12	0	0	Cluster	0	0	0	1	1	FALSE	23	IF24	0	0	FALSE	0	0
COX7B	3.67742	0.00183233	Overlap	0.27193	0	6	5	2	FALSE	15.3333	IF24	3	2	FALSE	0	3588
FAHD2A	0	0	Cluster	0	0	0	2	2	FALSE	26	IF12	0	0	FALSE	0	0
SRI	3.12097	0.0126951	Cluster	0.320413	0.115789	6	25	5	FALSE	15.45	IF24	20	3	FALSE	0	14619
ANXA6	3.17473	0.00188618	Cluster	0.314987	0.141667	6	16	4	FALSE	23.375	IF12	12	0	FALSE	0	1134
EIF3E	3.53226	0.00301931	Cluster	0.283105	0.129167	7	18	4	FALSE	26.375	IF24	14	2	FALSE	0	2223
NAMPT	3.35753	0.0106081	Cluster	0.297838	0.0220588	6	17	9	FALSE	19.7647	IF12	8	0	FALSE	0	7140
PLEC	3.74194	0.00559542	Cluster	0.267241	0.115385	7	13	6	FALSE	32.0769	IF12	7	0	FALSE	0	3867
RPS19	4.17204	0.00989473	Cluster	0.239691	0.143116	7	30	24	FALSE	19.7917	IF24	6	6	FALSE	0	7125
TRIM72	0	0	Cluster	0	0.7	0	5	5	FALSE	18.8	IF16	0	0	FALSE	0	0
C4BPA	1	1.908e-05	Cluster	1	0	1	2	1	FALSE	6.5	IF24	1	0	FALSE	0	6
HSPG2	4.75	0.0100254	Overlap	0.210526	0.126374	8	17	7	FALSE	12.5714	IF24	10	3	FALSE	0	6688
PLTP	4.56989	0	Cluster	0.218824	1	7	4	3	FALSE	18.5	IF16	1	1	FALSE	0	0
APOC4	4.71237	0.00011013	Cluster	0.212208	0	7	2	1	FALSE	9.5	IF16	1	0	FALSE	0	50
MAPK10	3.58871	0.0028692	Overlap	0.278652	0.208333	7	14	6	FALSE	23.5556	IF12	8	5	FALSE	0	3111
APPL2	4.60054	0	Overlap	0.217366	0	8	2	0	FALSE	11.5	IF16	2	0	FALSE	0	0
MTA2	4.09677	0.00190819	Overlap	0.244094	0.111111	7	10	6	FALSE	31	IF24	4	0	FALSE	0	2117
ARHGAP10	3.93566	0	Cluster	0.254087	0	7	2	0	FALSE	36	IF24	2	1	FALSE	0	0
ARHGEF11	3.68901	0	Overlap	0.271076	0.25	7	5	0	FALSE	17.5	IF24	5	1	FALSE	0	0
GRB14	3.48656	0.00026694	Overlap	0.286816	0.285714	6	10	3	FALSE	39.125	IF12	7	1	FALSE	0	223
ART3	4.19035	0	Cluster	0.238644	0	7	2	0	FALSE	19	IF16	2	0	FALSE	0	0
PRKCD	3.42473	0.010015	Overlap	0.291994	0.12381	6	29	18	FALSE	22	IF12	11	5	FALSE	0	7899
ASB2	3.57258	9.82e-06	Cluster	0.27991	0.47619	6	9	3	FALSE	21.1429	IF12	6	1	FALSE	0	11
DCUN1D2	3.47849	0.00190015	Cluster	0.287481	0.375	7	12	9	FALSE	20.6667	IF12	3	2	FALSE	0	2180
UBE2Z	5.89785	0.00736545	Overlap	0.169553	0.0320513	9	14	10	FALSE	18.6154	IF24	4	1	FALSE	0	5394
ATP2C1	3.85484	0.00013512	Cluster	0.259414	0.392857	6	8	4	FALSE	29.5	IF24	4	0	FALSE	0	88
ERC1	5.03495	0.00076407	Cluster	0.198612	0.1	8	5	3	FALSE	40.2	IF16	2	0	FALSE	0	749
INPPL1	2.97581	0.00866415	Cluster	0.336043	0.105072	5	26	10	FALSE	23.2083	IF12	16	1	FALSE	0	7586
MVD	3.69086	0.00294543	Cluster	0.27094	0.0972222	6	9	4	FALSE	22.4444	IF24	5	0	FALSE	0	2856
RBPMS	0	0	Overlap	0	0.0111111	0	10	10	FALSE	10.2	IF12	0	0	FALSE	0	0
B2M	3.32796	0.00349157	Overlap	0.300485	0.222222	6	12	3	FALSE	19.3333	IF16	9	2	FALSE	0	2696
BABAM2	3.30563	0	Cluster	0.302514	0	6	2	0	FALSE	50	IF12	2	0	FALSE	0	0
BAG2	2.95979	0	Cluster	0.337862	0.261905	6	7	0	FALSE	45	IF24	7	0	FALSE	0	0
NAT10	0	0	Cluster	0	0	0	3	3	FALSE	9	IF24	0	0	FALSE	0	0
CFAP20	3.2957	1.06e-06	Overlap	0.303426	0.436364	7	11	1	FALSE	27.0909	IF24	10	0	FALSE	0	1
CIRBP	2.89247	0.00101167	Overlap	0.345725	0.261905	6	16	3	FALSE	29.9333	IF24	13	1	FALSE	0	692
CWC22	3.47849	1.565e-05	Overlap	0.287481	0.454545	7	12	3	FALSE	24.5833	IF24	9	0	FALSE	0	15
LSM2	5.12903	8.184e-05	Overlap	0.194969	0.397436	8	14	7	FALSE	23.3077	IF24	7	1	FALSE	0	49
POLR2A	4.96774	0.00942893	Overlap	0.201299	0.0823529	8	42	30	FALSE	22.0571	IF24	12	5	FALSE	0	6378
SMU1	5.83871	0.00073158	Overlap	0.171271	0.27619	9	17	9	FALSE	28	IF24	8	2	FALSE	0	760
SNRNP40	4.88172	0.00215177	Overlap	0.204846	0.368132	8	16	10	FALSE	28.5	IF24	6	2	FALSE	0	2258
SRRM1	6.86559	0.00277216	Overlap	0.145654	0.207895	10	23	20	FALSE	24.25	IF24	3	3	FALSE	0	2333
SRSF1	5.88441	0.0041082	Overlap	0.169941	0.272059	9	21	16	FALSE	27.2941	IF24	5	4	FALSE	0	3242
SRSF9	1	7.366e-05	Overlap	1	0.314286	1	16	15	FALSE	20.9333	IF16	1	1	FALSE	0	82
MAOB	3.30108	0.00013028	Overlap	0.302932	0.180556	6	10	1	FALSE	18.5556	IF12	9	1	FALSE	0	171
CISD3	3.62097	0.00667975	Overlap	0.276169	0.0238095	7	7	1	FALSE	17.5714	IF12	6	0	FALSE	0	7419
COQ6	3.68011	0.0007699	Cluster	0.271731	0.166667	6	3	1	FALSE	18.6667	IF16	2	0	FALSE	0	1033
MANF	1	0.00052165	Cluster	1	0	1	2	1	FALSE	17.5	IF24	1	0	FALSE	0	374
BCLAF1	3.12332	0	Overlap	0.320172	0.214286	6	7	0	FALSE	36.4286	IF24	7	0	FALSE	0	0
ZC3H18	0	0	Overlap	0	0.212121	0	12	12	FALSE	23.1667	IF24	0	0	FALSE	0	0
BICD2	4.17962	0	Overlap	0.239256	0.25	7	5	0	FALSE	20.5	IF16	5	1	FALSE	0	0
DYNC1LI1	3.24194	0.00373789	Overlap	0.308458	0.222222	6	13	5	FALSE	34.2	IF16	8	3	FALSE	0	2603
DYNC1LI2	4.96237	0.00021013	Overlap	0.201517	0.285714	8	10	6	FALSE	29.5	IF16	4	2	FALSE	0	597
WASHC3	0	0	Overlap	0	0	0	2	2	FALSE	6	IF24	0	0	FALSE	0	0
BNIP3	1.5	0	Cluster	0.666667	0	2	1	0	FALSE	7	IF24	1	0	FALSE	0	0
BTD	3.68365	0	Cluster	0.27147	0	6	2	0	FALSE	27.5	IF16	2	0	FALSE	0	0
C1QB	4.34048	0	Cluster	0.230389	0	8	1	0	FALSE	16	IF24	1	0	FALSE	0	0
C1QTNF9	3.8311	0	Overlap	0.261022	0	6	3	0	FALSE	13.3333	IF16	3	0	FALSE	0	0
C8A	1	0	Cluster	1	0.5	1	4	0	FALSE	2	IF16	4	2	FALSE	0	0
C8B	1	0	Cluster	1	0.5	1	4	2	FALSE	2	IF16	2	2	FALSE	0	0
C8G	0	0	Cluster	0	0.5	0	4	4	FALSE	2	IF16	0	2	FALSE	0	0
CACNA2D1	3.08065	0.00021365	Cluster	0.324607	0.214286	6	16	1	FALSE	21.1333	IF16	15	1	FALSE	0	104
PPFIA1	4.07796	0.00395603	Overlap	0.245221	0.155556	7	10	7	FALSE	25.9	IF24	3	0	FALSE	0	3551
TCAP	1	0.000622	Cluster	1	0.25	1	8	7	FALSE	14.25	IF16	1	0	FALSE	0	334
TNNT2	0	0	Cluster	0	0.7	0	5	5	FALSE	17.2	IF24	0	0	FALSE	0	0
ISOC1	4.93011	2.382e-05	Outlier	0.202835	0.166667	8	3	2	FALSE	51.6667	IF16	1	0	FALSE	0	19
TBC1D17	5.92204	6.43e-06	Cluster	0.168861	0.1	9	6	5	FALSE	26.8	IF24	1	1	FALSE	0	4
CAMK1	5.14477	0	Overlap	0.194372	0	8	3	0	FALSE	13.5	IF16	3	1	FALSE	0	0
PNKD	0	0	Cluster	0	0	0	3	3	FALSE	2	IF12	0	0	FALSE	0	0
CEACAM1	3.27688	0.00019613	Cluster	0.305168	0.25	6	7	5	FALSE	41.5	IF16	2	2	FALSE	0	234
PDLIM5	3.83602	7.082e-05	Cluster	0.260687	0.0833333	7	4	2	FALSE	37.75	IF12	2	0	FALSE	0	110
PSMB1	3.28495	0.00053634	Cluster	0.304419	0.336601	7	28	7	FALSE	22.3889	IF16	21	10	FALSE	0	323
CASQ2	3.54032	5.649e-05	Cluster	0.28246	0	6	4	2	FALSE	23	IF16	2	1	FALSE	0	46
WAC	0	0	Overlap	0	0	0	4	4	FALSE	28	IF24	0	0	FALSE	0	0
CCDC88C	3.83871	0	Cluster	0.260504	0.5	7	3	2	FALSE	75.5	IF24	1	1	FALSE	0	0
CDC23	3.87097	0.00383526	Cluster	0.258333	0.228571	7	15	10	FALSE	22.8667	IF24	5	0	FALSE	0	3039
CDC37L1	5.92225	0	Outlier	0.168855	0	9	1	0	FALSE	62	IF12	1	0	FALSE	0	0
CDC42BPB	4.16667	0.00124345	Cluster	0.24	0	7	4	1	FALSE	30	IF24	3	0	FALSE	0	1661
RPL3	4.64785	0.00209071	Cluster	0.215153	0.210526	8	23	14	FALSE	27.2	IF16	9	3	FALSE	0	3728
CLIP1	3.73925	0.00241625	Overlap	0.267433	0.232143	7	13	7	FALSE	23.375	IF16	6	3	FALSE	0	1803
CORO7	0	0	Cluster	0	0	0	1	1	FALSE	36	IF16	0	0	FALSE	0	0
CPN1	1	0.00184119	Outlier	1	0	1	3	1	FALSE	18.5	IF24	2	1	FALSE	0	1286
DUT	3.39247	0.0074302	Cluster	0.29477	0.166667	7	4	2	FALSE	46.5	IF16	2	0	FALSE	0	4790
GOLIM4	0	0	Cluster	0	0	0	2	2	FALSE	69	IF24	0	0	FALSE	0	0
MAD1L1	5.42473	0.00049398	Overlap	0.184341	0.333333	9	7	5	FALSE	21.8333	IF24	2	1	FALSE	0	276
RABL6	5.91667	0.00027164	Cluster	0.169014	0.166667	9	3	1	FALSE	36	IF24	2	0	FALSE	0	94
RAP1GDS1	0	0	Outlier	0	0.166667	0	3	3	FALSE	45.6667	IF16	0	0	FALSE	0	0
RIOK3	5.05376	0.00111069	Cluster	0.197872	0.0714286	8	7	4	FALSE	28.7143	IF24	3	0	FALSE	0	681
CHMP4C	5.91153	0	Cluster	0.169161	0	9	3	0	FALSE	33.5	IF12	3	1	FALSE	0	0
IDE	3.79032	0.00209771	Cluster	0.26383	0	7	4	1	FALSE	13.5	IF16	3	0	FALSE	0	1893
GPS1	3.34946	0.00932943	Cluster	0.298555	0.205128	6	20	10	FALSE	24.7692	IF16	10	6	FALSE	0	7823
CMYA5	3.82842	0	Overlap	0.261204	0	7	4	0	FALSE	16	IF16	4	0	FALSE	0	0
COPS2	3.02941	0	Cluster	0.330097	0.2	6	21	0	FALSE	21.6667	IF16	21	6	FALSE	0	0
DCAF8	4.16129	6.343e-05	Overlap	0.24031	0.142857	7	9	5	FALSE	21.8571	IF16	4	2	FALSE	0	58
KLHL41	6.85484	0.00018262	Cluster	0.145882	0.2	10	6	4	FALSE	12.6667	IF12	2	0	FALSE	0	156
CPN2	0	0	Outlier	0	0	0	2	2	FALSE	2	IF24	0	1	FALSE	0	0
CRIP2	3.5067	0	Cluster	0.285168	0	7	2	0	FALSE	57.5	IF24	2	0	FALSE	0	0
EIF5B	4.77688	0.00103798	Cluster	0.209342	0.281818	8	11	3	FALSE	37.3636	IF24	8	0	FALSE	0	1391
FAM192A	4.41667	4.258e-05	Cluster	0.226415	0	7	2	1	FALSE	27	IF24	1	0	FALSE	0	38
PIP4K2C	3.0457	0.00328285	Overlap	0.328332	0.344444	6	12	2	FALSE	37.4	IF16	10	2	FALSE	0	2858
SERPINF1	0	0	Cluster	0	0	0	5	5	FALSE	19	IF16	0	1	FALSE	0	0
SUPT5H	4.84677	0.00348013	Overlap	0.206323	0.142857	8	10	7	FALSE	29	IF24	3	2	FALSE	0	2374
KLHDC10	0	0	Cluster	0	0	0	1	1	FALSE	42	IF12	0	0	FALSE	0	0
PYCARD	4.15054	0.00122601	Overlap	0.240933	0.0833333	7	4	3	FALSE	30.25	IF24	1	0	FALSE	0	1684
TMCC3	0	0	Cluster	0	0	0	1	1	FALSE	42	IF24	0	0	FALSE	0	0
VPS36	0	0	Overlap	0	0.142857	0	8	8	FALSE	15.5714	IF16	0	1	FALSE	0	0
HECTD1	6.86828	0.00219198	Outlier	0.145597	0.05	10	5	3	FALSE	37.2	IF24	2	0	FALSE	0	1354
DGLUCY	4.14209	0	Cluster	0.241424	0	7	1	0	FALSE	33	IF16	1	0	FALSE	0	0
DPYSL4	1	7.98e-06	Overlap	1	0	1	2	1	FALSE	7.5	IF16	1	0	FALSE	0	2
DHRS1	4.7185	0	Cluster	0.211932	0	7	1	0	FALSE	8	IF12	1	0	FALSE	0	0
GSTZ1	3.76613	0.00012682	Overlap	0.265525	0.0833333	6	6	2	FALSE	16.5	IF16	4	2	FALSE	0	132
EEA1	3.19355	0.0015843	Overlap	0.313131	0.0277778	6	9	1	FALSE	20.5556	IF16	8	0	FALSE	0	1281
DNAJB5	4.24866	0	Overlap	0.235368	0	7	2	0	FALSE	5.5	IF24	2	0	FALSE	0	0
OBSCN	3.93029	0.0006227	Cluster	0.254434	0	7	3	1	FALSE	18.6667	IF24	2	0	FALSE	0	487
FIS1	3.86828	0.00017859	Cluster	0.258513	0.166667	6	4	2	FALSE	18	IF24	2	1	FALSE	0	195
RCC1	5.92473	2.84e-06	Outlier	0.168784	0.15	9	5	4	FALSE	38	IF16	1	0	FALSE	0	3
DPP3	4.11528	0	Cluster	0.242997	0	8	1	0	FALSE	10	IF16	1	0	FALSE	0	0
DPP9	4.62735	0	Cluster	0.216107	0	8	2	0	FALSE	19.5	IF16	2	0	FALSE	0	0
DYM	1	0	Cluster	1	0	1	1	0	FALSE	3	IF24	1	0	FALSE	0	0
SERPINB9	0	0	Overlap	0	0.333333	0	3	3	FALSE	21.3333	IF24	0	0	FALSE	0	0
XPNPEP3	0	0	Overlap	0	0	0	2	2	FALSE	11.5	IF12	0	0	FALSE	0	0
LRBA	0	0	Overlap	0	0	0	2	2	FALSE	16.5	IF24	0	0	FALSE	0	0
PPIP5K2	0	0	Overlap	0	0	0	3	3	FALSE	8	IF16	0	0	FALSE	0	0
TPT1	0	0	Cluster	0	0.166667	0	7	7	FALSE	38.1429	IF16	0	0	FALSE	0	0
UBXN6	0	0	Overlap	0	0	0	1	1	FALSE	12	IF16	0	0	FALSE	0	0
GOLGB1	4.41398	0.00068567	Cluster	0.226553	0.133333	7	6	2	FALSE	52.6667	IF24	4	0	FALSE	0	649
GTF2B	4.04839	0.00400945	Overlap	0.247012	0.2	7	8	2	FALSE	35.8	IF24	6	2	FALSE	0	2850
MRPL46	4.79839	0.00555987	Cluster	0.208403	0.190476	8	8	2	FALSE	21.1429	IF24	6	1	FALSE	0	4471
PAM16	5.91935	0	Cluster	0.168937	0.333333	9	3	2	FALSE	44	IF24	1	0	FALSE	0	0
PPP2R2A	4.59677	0.00300392	Cluster	0.217544	0.217949	8	14	5	FALSE	34.0769	IF16	9	1	FALSE	0	3522
PRRC2C	0	0	Cluster	0	0	0	1	1	FALSE	102	IF24	0	0	FALSE	0	0
PSMB5	3.28763	0.00533993	Cluster	0.30417	0.280632	7	32	15	FALSE	33	IF24	17	9	FALSE	0	8405
PSME2	3.3414	0.00015127	Cluster	0.299276	0.404412	7	24	16	FALSE	28.1765	IF16	8	7	FALSE	0	349
PTER	0	0	Cluster	0	0	0	1	1	FALSE	102	IF16	0	0	FALSE	0	0
SH3GLB2	0	0	Outlier	0	0.5	0	2	2	FALSE	67.5	IF16	0	0	FALSE	0	0
SNF8	6.62903	0.00027271	Overlap	0.150852	0.0833333	9	5	2	FALSE	38	IF16	3	1	FALSE	0	347
SNX1	4.80376	0.00393379	Cluster	0.20817	0.166667	7	14	6	FALSE	32.3333	IF24	8	5	FALSE	0	5265
SRP72	5.92204	0.00205501	Cluster	0.168861	0.288889	9	10	9	FALSE	33.3	IF24	1	0	FALSE	0	1574
TARS	3.26344	0.00110566	Cluster	0.306425	0.272727	6	12	3	FALSE	41.5455	IF16	9	1	FALSE	0	1909
TPP2	3.92473	0.00012966	Cluster	0.254795	0.335165	7	14	13	FALSE	28.2857	IF16	1	0	FALSE	0	300
UFL1	0	0	Cluster	0	0	0	3	3	FALSE	69	IF24	0	0	FALSE	0	0
EPHB4	3.83871	0	Outlier	0.260504	0.5	7	2	1	FALSE	75.5	IF16	1	0	FALSE	0	0
INPP4B	3.83871	0.00286729	Cluster	0.260504	0.178571	6	9	3	FALSE	35.5	IF24	6	1	FALSE	0	3280
IPO4	4.57796	0	Cluster	0.218438	0.333333	8	3	1	FALSE	60	IF24	2	0	FALSE	0	0
JPT1	5.35215	0.00023461	Overlap	0.186841	0.166667	9	3	1	FALSE	39	IF12	2	0	FALSE	0	204
SH3BGRL	0	0	Cluster	0	0	0	1	1	FALSE	92	IF24	0	0	FALSE	0	0
VPS13A	1.5	0.00011724	Outlier	0.666667	0	2	2	1	FALSE	51.5	IF12	1	0	FALSE	0	150
RPS27L	6.9086	6.62e-05	Cluster	0.144747	0.262821	10	15	14	FALSE	13.6923	IF24	1	2	FALSE	0	79
RPL37	4.0914	0.0032292	Cluster	0.244415	0.336364	7	11	5	FALSE	19.5455	IF16	6	0	FALSE	0	2368
RPL39	4.83065	0.00015163	Cluster	0.207012	0.372727	8	11	6	FALSE	17	IF16	5	0	FALSE	0	364
MYZAP	4.9086	0.00075862	Cluster	0.203724	0.166667	8	7	2	FALSE	26.5714	IF24	5	0	FALSE	0	482
ERAP1	4.31016	0	Outlier	0.23201	0	7	2	0	FALSE	5	IF16	2	0	FALSE	0	0
ROMO1	0	0	Outlier	0	0	0	1	1	FALSE	2	IF24	0	0	FALSE	0	0
FECH	4.0457	0.00015323	Outlier	0.247176	0	7	2	1	FALSE	33.5	IF16	1	0	FALSE	0	173
GNS	4.67742	0.00021417	Cluster	0.213793	0	7	2	1	FALSE	24.5	IF24	1	0	FALSE	0	181
NPEPPS	3.64785	0.00112101	Cluster	0.274134	0.2375	7	16	13	FALSE	21.6875	IF12	3	0	FALSE	0	1071
FLI1	4.42204	4.336e-05	Overlap	0.22614	0.166667	7	7	6	FALSE	12.3333	IF24	1	3	FALSE	0	33
FTO	3.7319	0	Cluster	0.26796	0	7	3	0	FALSE	22.3333	IF24	3	0	FALSE	0	0
GALK2	3.9008	0	Overlap	0.256357	0	7	4	0	FALSE	12.25	IF24	4	0	FALSE	0	0
GFM2	3.82574	0	Cluster	0.261388	0.2	7	6	0	FALSE	14.3333	IF16	6	0	FALSE	0	0
MRPL55	5.86559	9.339e-05	Cluster	0.170486	0.3	9	6	3	FALSE	6.8	IF24	3	1	FALSE	0	43
MRPS18A	1	0	Cluster	1	0.5	1	4	3	FALSE	5.5	IF24	1	0	FALSE	0	0
MRPS36	0	0	Cluster	0	0.5	0	4	4	FALSE	5.5	IF24	0	0	FALSE	0	0
RARS2	3.30108	0.00180334	Cluster	0.302932	0.196429	6	8	3	FALSE	30	IF16	5	0	FALSE	0	1974
TGFBR3	0	0	Cluster	0	0	0	1	1	FALSE	13	IF16	0	0	FALSE	0	0
ALKBH7	0	0	Overlap	0	1	0	3	3	FALSE	25.3333	IF24	0	0	FALSE	0	0
HEBP1	0	0	Outlier	0	0.5	0	2	2	FALSE	20	IF16	0	0	FALSE	0	0
NUP35	3.71237	0.00277965	Overlap	0.26937	0.0535714	7	14	4	FALSE	24.875	IF24	10	3	FALSE	0	3236
VPS29	3.8414	0.0180212	Cluster	0.260322	0.136364	6	16	9	FALSE	20.25	IF12	7	4	FALSE	0	23369
GSTA3	1	0	Outlier	1	0	1	1	0	FALSE	3	IF16	1	0	FALSE	0	0
SRA1	6.87903	4.523e-05	Overlap	0.145369	0	10	2	1	FALSE	9	IF16	1	0	FALSE	0	9
UBA6	5.65323	0.00388278	Overlap	0.17689	0.0178571	8	8	5	FALSE	15.625	IF16	3	0	FALSE	0	3601
IGSF1	0	0	Outlier	0	0	0	1	1	FALSE	5	IF16	0	0	FALSE	0	0
MPI	3.61559	0.00611324	Cluster	0.27658	0.321429	6	12	5	FALSE	18.25	IF24	7	4	FALSE	0	6459
HOOK1	1	0	Outlier	1	0	1	2	0	FALSE	1	IF12	2	1	FALSE	0	0
HOOK3	0	0	Outlier	0	0	0	2	2	FALSE	1	IF16	0	1	FALSE	0	0
HPDL	5.20643	0	Overlap	0.19207	0	8	3	0	FALSE	10.3333	IF16	3	0	FALSE	0	0
MSRA	3.44892	0.00084005	Cluster	0.289945	0.47619	7	7	1	FALSE	27.5714	IF16	6	0	FALSE	0	950
LAMA2	4.80108	0	Cluster	0.208287	0.25	8	4	1	FALSE	12	IF16	3	0	FALSE	0	0
LAMA4	4.80108	0	Cluster	0.208287	0.25	8	4	1	FALSE	12	IF24	3	0	FALSE	0	0
NID1	0	0	Cluster	0	0.333333	0	4	4	FALSE	7.33333	IF24	0	1	FALSE	0	0
NID2	0	0	Cluster	0	0.333333	0	4	4	FALSE	7.33333	IF24	0	1	FALSE	0	0
NES	7.81989	3.408e-05	Overlap	0.127879	0	11	3	1	FALSE	9.33333	IF16	2	0	FALSE	0	11
IL1RAP	3.40054	1.203e-05	Overlap	0.294071	0.5	6	6	1	FALSE	21.6667	IF16	5	0	FALSE	0	28
PLIN5	0	0	Cluster	0	0	0	2	2	FALSE	20	IF12	0	0	FALSE	0	0
NUDT13	0	0	Outlier	0	0	0	1	1	FALSE	9	IF24	0	0	FALSE	0	0
NPC2	1	0	Overlap	1	0.5	1	2	1	FALSE	12	IF24	1	0	FALSE	0	0
LRRC39	4.32976	0	Cluster	0.23096	0	7	1	0	FALSE	18	IF16	1	0	FALSE	0	0
MAP3K2	3.29223	0	Overlap	0.303746	0.261905	6	11	0	FALSE	25.4286	IF24	11	4	FALSE	0	0
MASP2	1	0	Outlier	1	0.5	1	3	1	FALSE	11	IF16	2	1	FALSE	0	0
MBL2	0	0	Outlier	0	0.5	0	3	3	FALSE	11	IF16	0	1	FALSE	0	0
MFN1	3.95968	9.401e-05	Cluster	0.252546	0.333333	7	3	1	FALSE	32.3333	IF24	2	0	FALSE	0	73
MMAA	3.80429	0	Outlier	0.262861	0	6	1	0	FALSE	20	IF16	1	0	FALSE	0	0
SMIM20	1.5	9.34e-05	Outlier	0.666667	0.166667	2	3	2	FALSE	15.3333	IF16	1	0	FALSE	0	52
MYLK3	4.7319	0	Cluster	0.211331	0	8	1	0	FALSE	13	IF12	1	0	FALSE	0	0
PDF	4.05376	4.294e-05	Cluster	0.246684	0	7	3	1	FALSE	22.3333	IF24	2	0	FALSE	0	88
UBR2	0	0	Overlap	0	0	0	5	5	FALSE	11.5	IF16	0	1	FALSE	0	0
TESC	0	0	Cluster	0	0	0	1	1	FALSE	7	IF16	0	0	FALSE	0	0
OPLAH	2.98391	0	Overlap	0.33513	0.359477	6	18	0	FALSE	32	IF12	18	0	FALSE	0	0
TANGO6	0	0	Cluster	0	0	0	1	1	FALSE	8	IF24	0	0	FALSE	0	0
PAPLN	3.83914	0	Outlier	0.260475	0	7	1	0	FALSE	59	IF16	1	0	FALSE	0	0
NUDT16	0	0	Cluster	0	0	0	1	1	FALSE	8	IF24	0	0	FALSE	0	0
PDE4D	3.01072	0	Cluster	0.332146	0.318182	6	12	0	FALSE	37.75	IF16	12	0	FALSE	0	0
PDK4	4.66667	9.637e-05	Overlap	0.214286	0	7	3	1	FALSE	13	IF12	2	1	FALSE	0	125
RPP14	5.1586	0.00052363	Cluster	0.193851	0.0833333	8	4	2	FALSE	28.75	IF16	2	0	FALSE	0	428
POPDC2	0	0	Overlap	0	0	0	1	1	FALSE	35	IF16	0	0	FALSE	0	0
PRSS1	5.31903	0	Cluster	0.188004	0	8	1	0	FALSE	5	IF24	1	0	FALSE	0	0
PRUNE1	3.85791	0	Cluster	0.259208	0.333333	6	4	0	FALSE	39.5	IF16	4	0	FALSE	0	0
PSMA2	3.24397	0	Cluster	0.308264	0.429167	7	26	0	FALSE	23.625	IF16	26	10	FALSE	0	0
RBP4	1	8.644e-05	Overlap	1	0	1	3	1	FALSE	11.5	IF12	2	1	FALSE	0	128
SCHIP1	5.92225	0	Outlier	0.168855	0	9	1	0	FALSE	62	IF24	1	0	FALSE	0	0
SERPINA6	1	0	Cluster	1	0	1	1	0	FALSE	3	IF16	1	0	FALSE	0	0
SMYD2	5.78284	0	Cluster	0.172925	0.5	8	2	0	FALSE	13	IF16	2	0	FALSE	0	0
VPS26B	4.83065	0.00488212	Cluster	0.207012	0.214286	7	10	6	FALSE	9.85714	IF24	4	3	FALSE	0	5676
F9	0	0	Cluster	0	0	0	1	1	FALSE	20	IF24	0	0	FALSE	0	0
STK39	1	0	Cluster	1	0	1	1	0	FALSE	8	IF24	1	0	FALSE	0	0
TBC1D5	4.6756	0	Cluster	0.213876	0.3	7	5	0	FALSE	21.8	IF24	5	0	FALSE	0	0
TOP3B	1	0	Cluster	1	0	1	1	0	FALSE	9	IF12	1	0	FALSE	0	0
WDR37	4.93029	0	Cluster	0.202828	0	8	1	0	FALSE	44	IF16	1	0	FALSE	0	0
MUT	0	0	Outlier	0	0	0	2	1	TRUE	NaN	IF16	1	0	FALSE	1	0
