## Supplementary Table 9 for "Multiomics Analyses Reveal Dynamic Bioenergetic Pathways and Functional Remodeling of the Heart During Intermittent Fasting"

### Sheet: Sheet1
Table S9. Echocardiographic assessment of myocardial functional and cardiac dynamics. (ns not significant, values
SD)
Echocardiographic measurements	AL	AL	IF16	IF16 +Dobutamine	P	P	P	P
		+Dobutamine			Al vs. AL+Dobutamine	IF16 vs. IF16+Dobutamine	AL vs.	AL+Dobutamine vs. IF16+Dobutamine
							IF 16
	n=10	n=10	n=10	n=10
Parameters of cardiac function
Heart rate (bmp)	320	427	306	444	<0.0001	<0.0001	ns	ns
	33	25	35	18
Increase in heart rate (bmp)	80		141		0.0253
	44		64
Ejection fraction (%)	69	94	68	97	<0.0001	<0.0001	ns	0.0241
	15	2	4	2
Fractional shortening (%)	40	70	38	76	<0.0001	<0.0001	ns	0.0423
	12	5	4	6
Cardiac output (ml/min)	14	12.8	13	12.7	ns	ns	ns	ns
	5	3	2	4
Stroke volume (µl)	44	30	43	28	0.015	0.0088	ns	ns
	15	6	8	8
End-Diastolic thickness of ventricle wall (mm)	0.83	0.97	0.71	1.04
	0.2	0.24	0.13	0.35	ns	0.0248	ns	ns
End-Systolic thickness of the ventricle wall (mm)	1.26	1.7	1.15	1.91
	0.22	0.16	0.18	0.26	0.0003	<0.0001	ns	0.0488
Mitral flow doppler
E/A	2.02	-	1.57	-	-	0.0009	-	-
	0.3		0.2
E/E‘	26.2	-	23.1	-	-	ns	-	-
	9		4
Deceleration time (ms)	13.2	-	22.2	-	-	0.0138	-	-
	3.7		9.1
Isovolumetric relaxation time (ms)	25.2	-	22.6	-	-	ns	-	-
	6.7		5.6
Aortic flow doppler
